# A conserved sRNA regulates mucin adhesion and gut colonization across the Enterococcaceae

**DOI:** 10.1101/2025.11.10.687296

**Authors:** Sierra Bowden, Kevin C. Jennings, Soumaya Zlitni, Erin F. Brooks, Megan E. Davin, Aravind Natarajan, Leonard Asare, Brayon J. Fremin, Paul Wilmes, Robert L. Hettich, Nita H. Salzman, Ami S. Bhatt

## Abstract

Enterococci, particularly *E. faecalis*, can survive in diverse settings within and outside human hosts. The capacity of *E. faecalis* to colonize these locations relies on its ability to adapt by altering gene expression in response to environmental exposures. One mechanism for quickly altering gene expression is through regulation by small noncoding RNAs (sRNAs); sRNAs can regulate one or many target genes and either up- or down-regulate transcript stability and protein expression. While many sRNAs have been predicted in *E. faecalis,* few have experimentally established target mRNAs or physiological functions. Here, we investigate the targets, function, and mechanism of Enterococcus sRNA 84. We found that sRNA 84 is conserved within the family Enterococcaceae, suggesting that it plays a role in the regulation of core genes and functions. RNA sequencing and proteomic analysis revealed that the absence of sRNA 84 led to downregulation of many cell surface proteins, including mucin-binding proteins. Consistent with these findings, an sRNA 84 knockout strain had reduced binding to mucin *in vitro* and impaired intestinal colonization of specific-pathogen-free mice. Taken together, these data support a model whereby sRNA 84 upregulates cell surface adhesins, which subsequently facilitate host colonization through binding to mucin. sRNA 84 is one of the first sRNAs in enterococci with demonstrated targets and function. This finding establishes the conserved sRNA 84 as a potential key regulator of enterococcal host adaptation, providing insight into how these organisms adapt their gene expression to survive both within and outside animal hosts.
