## Supplemental File 1 - Strains for "A conserved sRNA regulates mucin adhesion and gut colonization across the Enterococcaceae"

### Sheet: Sheet1
Species	Strain name	Description	Source	Properties
E. faecalis	OG1RF	Wildtype	ATCC	Rifampicin resistance
E. faecalis	EF059	ΔsRNA 84	This study - derived from OG1RF	Rifampicin resistance
E. faecalis	EF117	ΔOG1RF_11599	This study - derived from OG1RF	Rifampicin resistance
E. faecalis	EF131	ΔsRNA 84 + sRNA 84	This study - derived from EF059	Rifampicin resistance
E. faecalis	EF136	wildtype + kanamycin resistance	This study - derived from OG1RF	kanamycin resistance
E. faecalis	EF148	ΔsRNA 84 + kanamycin resistance	This study - derived from EF059	kanamycin resistance
E. faecalis	EF155	ΔsRNA 84 + spectinomycin resistance	This study - derived from EF059	spectinomycin resistance
E. faecalis	EF157	wildtype + spectinomycin resistance	This study - derived from OG1RF	spectinomycin resistance
