## Supplement File 2 - Primers for "A conserved sRNA regulates mucin adhesion and gut colonization across the Enterococcaceae"

### Sheet: Sheet1
Name	Description	Used For	Sequence
SB023	2846 up F KO	EF059 generation	ttgcagtataaatttaacgatccTCCTTCATGAGTTTACTGGCCAAGAAAC
SB024	2846 up R KO	EF059 generation	TATTATTAATTCATGTTATTTTTTTATTTTGAAACATTGGTATTTTTTAGGCAGC
SB025	2846 down F KO	EF059 generation	AAAAAAATAACATGAATTAATAATACAATACACTTTCTCTTTTGTCCATAAAAAAGAC
SB026	2846 down R KO	EF059 generation	CGAAAATCAAGCTTAgcatgGAGGTTGCAAACTGGCTAAAGTGG
SB157	KO-gntR-up-F	EF117 generation	ttgcagtataaatttaacgatccATGTAGGTCCTGTTGCTCCAAAC
SB158	KO-gntR-up-R	EF117 generation	GATATGACAAGAGTCCATTAAAAAAACAAAAGCCAGTTGGC
SB159	KO-gntR-down-F	EF117 generation	TTTTTAATGGACTCTTGTCATATCTGCTCACTCTTTCTCC
SB160	KO-gntR-down-R	EF117 generation	CGAACGAAAATCAAGCTTAgATGTATTAAATTTTCCAGAAGTTATTTCAACGATTCGT
SZBP375	pJH86_SphI_site_F	EF059; EF117	cTAAGCTTGATTTTCGTTCGTGAATACATGT
SZBP376	pJH86_XmaI_site_R	EF059; EF117	ggatcgttaaatttatactgcaatcggatgc
SB99	KI_2846_up_f	EF131	ttgcagtataaatttaacgatccATGGCAACTATCACAGATATCGCA
SB100	KI_2846_up_r	EF131	AATCTTTCAAGGGTCCTTATTTTTTATTTCTGGCGTGGG
SB101	KI_2846_f	EF131	AAATAAGGACCCTTGAAAGATTTTGACTAGTCTTATTTATGCGCG
SB102	KI_2846_r	EF131	CCTTTATAGGAGCAAAAAACTAATAAAAATAACTAACGAATTTAATATTTTTTTCATGTCT
SB103	KI_2846_down_f	EF131	TATTAGTTTTTTGCTCCTATAAAGGAACCGTCCTTATTTTTTATTTG
SB104	KI_2846_down_r	EF131	ATGACGTGTATTTCATTATCGATTTTAAATCAAGAACAAG
SB203	new-ki-spec-vector-f	EF155,EF157	ttattatttccttcctcttttctacagtatttaaagatacccc
SB204	new-ki-spec-vector-r	EF155,EF157	tacctagatttagatgtctaaaaagctttaactacaagc
SB205	new-ki-spec-insert-f	EF155,EF157	GCCAGAAAtaaAAAATAAGGACCagcgaacttttagaaaagatataaaacatcagagtatgg
SB206	new-ki-spec-insert-r	EF155,EF157	CGGTTCCTTTATAGGAGCagctgttttctggtatttaaggttttagaatgc
SZBP445	Kan_KI_F	EF136,EF148	GCCAGAAAtaaAAAATAAGGACCagcgaacttttagaaaagatataaaacatcagagtatgg
SZBP446	Kan_KI_R	EF136,EF148	CGGTTCCTTTATAGGAGCagctgttttctggtatttaaggttttagaatgc
SZBP441	Knockin_fragment_F	EF136,EF148	gaattcgagcCTATATGCTATAATAGTACTTGAGAAGGAGGCATTTAGAa
SZBP442	Knockin_fragment_R	EF136,EF148	GCTTAgcatgcTAATAAAGGTAAAACTAGGAGGGAAGCATATGAC
