## Supplemental File 4 - sRNA counts for "A conserved sRNA regulates mucin adhesion and gut colonization across the Enterococcaceae"

### Sheet: count_heatmap_data_3
	RF00238	RF01410	RF01458	RF01470	RF01492	RF01494	RF01691	RF01710	RF01732	RF01742	RF02440	RF02442	RF02514	RF02634	RF02635	RF02636	RF02637	RF02638	RF02639	RF02838	RF02839	RF02840	RF02841	RF02843	RF02844	RF02845	RF02846	RF02847	RF02848	RF02862	RF02863	RF02864	RF02909	RF02924	RF02969	RF03056	RF03064	RF03065	RF03087
Listeria monocytogenes EDGE	0	0	3	1	4	1	0	0	0	0	0	0	0	0	0	0	0	0	0	0	0	0	0	0	0	0	0	0	0	0	0	0	1	0	0	0	0	0	0
Lactococcus garvieae FDAARGOS_929	0	0	0	0	0	0	0	0	1	0	1	0	0	0	0	0	0	0	0	0	0	0	0	0	0	0	0	0	0	0	0	0	0	0	0	0	0	0	0
Carnobacterium maltaromaticum A17	0	0	0	1	4	1	0	0	0	0	0	0	0	0	0	0	0	0	0	0	0	1	0	0	0	0	0	0	2	0	1	0	0	0	0	0	0	0	0
Vagococcus lutrae AT46b	0	1	1	1	0	1	0	0	0	0	0	0	0	0	0	0	0	0	0	0	0	0	0	0	0	0	1	0	0	0	1	1	0	0	0	0	0	0	0
Melissococcus plutonius ATCC35311	0	0	0	1	2	1	0	0	0	0	0	0	0	0	0	0	0	0	0	0	0	1	0	0	0	0	1	0	0	0	0	0	0	0	0	0	0	0	0
Enterococcus faecalis V583	0	1	0	0	6	1	0	1	0	0	0	0	0	1	1	1	1	1	1	1	3	1	1	2	0	1	1	1	0	0	1	0	0	0	0	0	0	0	0
Enterococcus faecalis OG1RF	0	1	0	0	3	1	0	1	0	0	0	0	0	1	1	1	1	0	1	0	3	1	1	0	0	1	1	0	0	0	1	0	0	0	0	0	0	0	0
Enterococcus moraviensis BAA-383	0	0	0	0	2	1	0	0	0	0	0	0	0	0	0	0	0	0	0	0	0	1	1	0	0	0	3	0	0	0	1	0	2	0	0	0	0	0	0
Enterococcus haemoperoxidus BAA-382	0	0	0	1	1	1	0	0	0	0	0	0	0	0	0	0	0	0	0	0	0	1	1	0	1	0	3	1	0	0	1	0	0	0	0	0	0	0	0
Enterococcus caccae BAA-1240	0	0	0	2	2	1	0	0	0	0	0	0	0	0	0	0	0	0	0	0	0	1	1	0	0	0	4	1	0	0	1	0	0	0	0	0	0	0	0
Enterococcus dispar ATCC51266	0	1	0	1	0	0	1	0	0	0	0	0	0	0	0	0	0	0	0	0	0	0	0	0	0	0	1	1	0	0	1	0	0	0	0	0	0	0	0
Enterococcus asini ATCC700915	0	1	1	0	0	0	0	0	0	0	0	0	0	0	0	0	0	0	0	0	0	1	0	0	0	0	1	0	0	0	1	0	0	0	0	0	0	0	0
Enterococcus gallinarum 298EA1	0	1	0	0	2	1	0	0	0	0	0	1	0	0	0	0	0	0	0	0	0	1	0	0	1	0	1	0	0	0	2	0	0	0	0	0	0	0	0
Enterococcus casseliflavus EC20	0	1	0	0	2	1	0	0	0	0	0	0	0	0	0	0	0	0	0	0	0	1	0	0	0	0	1	0	0	0	2	0	0	0	0	0	0	0	0
Enterococcus cecorum NCTC12421	0	0	0	0	2	1	0	0	0	0	0	0	0	0	0	0	0	0	0	0	0	0	0	0	0	0	1	0	0	0	1	0	0	0	0	0	0	1	0
Enterococcus columbae ATCC51263	0	0	0	0	3	1	0	0	0	0	0	0	0	0	0	0	0	0	0	0	0	1	0	0	0	0	1	0	0	0	2	0	0	1	0	0	2	0	0
Enterococcus italicus DSM15952	0	1	0	0	0	1	0	0	0	1	0	0	0	0	0	0	0	0	0	0	0	1	0	0	0	0	1	0	1	0	2	0	0	0	0	0	1	0	0
Enterococcus sulfureus ATCC49903	1	1	0	0	0	0	0	0	0	0	0	0	0	0	0	0	0	0	0	0	0	1	0	0	0	0	1	0	1	0	1	0	0	0	0	0	0	0	0
Enterococcus saccharolyticus ATCC43076	0	1	0	0	1	0	0	0	0	0	0	0	0	0	0	0	0	0	0	0	0	1	0	0	0	0	1	0	1	0	2	0	0	0	0	0	0	0	1
Tetragenococcus halophilus MJ4	0	0	0	0	5	0	0	0	0	0	0	0	0	0	0	0	0	0	0	0	0	1	0	0	0	0	0	0	2	0	1	0	0	0	0	0	0	0	0
Enterococcus pallens BAA-351	0	1	0	0	9	1	1	0	0	0	0	0	1	0	0	0	0	0	0	0	0	1	0	0	0	0	0	0	0	0	5	0	0	0	0	0	0	0	0
Enterococcus gilvus CR1	0	1	2	2	0	1	0	0	0	0	0	0	0	0	0	0	0	0	0	0	0	0	0	0	1	0	1	1	1	0	3	0	0	0	0	0	0	0	0
Enterococcus avium FDAARGOS_182	0	1	0	0	1	1	0	0	0	0	0	0	0	0	0	0	0	0	0	0	0	0	0	0	0	0	1	0	0	0	2	1	0	0	0	0	0	0	0
Enterococcus raffinosus F162_2	0	1	0	1	0	1	0	0	0	0	0	0	0	0	0	0	0	0	0	0	0	1	0	0	0	0	1	0	0	0	3	1	0	0	0	0	0	0	0
Enterococcus malodoratus AM104-101	0	1	0	2	1	1	0	0	0	0	0	0	0	0	0	0	0	0	0	0	0	0	0	0	0	0	1	0	0	0	3	0	0	0	0	0	0	0	0
Enterococcus phoeniculicola BAA-412	0	0	0	1	0	1	0	0	0	0	0	0	0	0	0	0	0	0	0	0	0	1	0	0	0	0	1	1	0	0	2	0	2	0	0	0	0	0	0
Enterococcus mundtii ATCC882	0	1	0	0	11	1	0	0	0	0	0	1	0	0	0	0	0	0	0	0	0	1	0	0	0	1	0	0	0	0	1	0	0	0	0	0	1	0	0
Enterococcus durans BDGP3	1	1	0	0	6	1	0	0	0	0	0	0	0	0	0	0	0	0	0	0	0	0	0	0	1	0	0	0	0	0	2	0	0	0	0	0	0	0	0
Enterococcus hirae FDAARGOS_234	0	1	0	0	8	1	0	0	0	0	0	0	0	0	0	0	0	0	0	0	0	1	0	0	1	0	0	3	0	0	2	0	0	0	0	0	0	0	0
Enterococcus villorum ATCC700913	0	1	0	0	10	1	0	0	0	0	0	0	0	0	0	0	0	0	0	0	0	0	0	0	0	0	1	2	0	0	2	1	0	0	1	0	0	0	0
Enterococcus faecium EnGen0043	0	1	0	1	2	1	1	0	0	0	0	2	0	0	0	0	0	0	0	0	0	0	0	0	0	0	1	0	0	0	2	1	0	0	1	1	0	0	0
Enterococcus faecium EnGen0015	0	1	0	0	0	1	0	0	0	0	0	2	0	0	0	0	0	0	0	0	0	0	0	0	0	0	0	0	0	0	2	0	0	0	1	0	0	0	0
Enterococcus faecium Aus0004	0	1	0	1	0	1	2	0	0	0	0	1	0	0	0	0	0	0	0	0	0	0	0	0	0	0	1	0	0	1	2	1	0	0	0	1	0	0	0
