## Supplemental File 9 - Adhesion for "A conserved sRNA regulates mucin adhesion and gut colonization across the Enterococcaceae"

### Sheet: Sheet1
Experiment	Strain	Bio Rep	CV	OD	Tech.rep
1	WT	A	0.388	0.638	1
1	WT	B	0.399	0.68	1
1	WT	C	0.379	0.715	1
1	KO	A	0.323	0.668	1
1	KO	B	0.295	0.68	1
1	KO	C	0.318	0.7	1
1	no cells	A	0.231	0.048	1
1	no cells	B	0.261	0.042	1
1	no cells	C	0.253	0.042	1
2	WT	A	0.409	0.639	1
2	WT	B	0.424	0.669	1
2	WT	C	0.413	0.706	1
2	KO	A	0.259	0.647	1
2	KO	B	0.313	0.656	1
2	KO	C	0.371	0.628	1
2	no cells	A	0.201	0.041	1
2	no cells	B	0.223	0.047	1
2	no cells	C	0.227	0.044	1
3	WT	A	0.528	0.92	1
3	WT	B	0.566	0.913	1
3	WT	C	0.597	0.934	1
3	KO	A	0.338	0.852	1
3	KO	B	0.361	0.842	1
3	KO	C	0.448	0.893	1
3	no cells	A	0.195	NA	1
3	no cells	B	0.211	NA	1
3	no cells	C	0.238	NA	1
1	WT	A	0.379	0.643	2
1	WT	B	0.349	0.682	2
1	WT	C	0.338	0.717	2
1	KO	A	0.291	0.664	2
1	KO	B	0.303	0.685	2
1	KO	C	0.286	0.7	2
1	no cells	A	0.234	0.041	2
1	no cells	B	0.242	0.043	2
1	no cells	C	0.27	0.044	2
2	WT	A	0.403	0.641	2
2	WT	B	0.382	0.67	2
2	WT	C	0.402	0.682	2
2	KO	A	0.297	0.615	2
2	KO	B	0.312	0.649	2
2	KO	C	0.324	0.633	2
2	no cells	A	0.213	0.041	2
2	no cells	B	0.21	0.041	2
2	no cells	C	0.226	0.042	2
3	WT	A	0.466	NA	2
3	WT	B	0.465	NA	2
3	WT	C	0.556	NA	2
3	KO	A	0.315	NA	2
3	KO	B	0.329	NA	2
3	KO	C	0.341	NA	2
3	no cells	A	0.197	NA	2
3	no cells	B	0.207	NA	2
3	no cells	C	0.253	NA	2
