## Supplemental File 10 - Colonization for "A conserved sRNA regulates mucin adhesion and gut colonization across the Enterococcaceae"

### Sheet: Sheet1
CFU_per_g_feces	colonies	mouse	g feces	dilution_factor	sample	batch	group	day
21875	14	1	0.064	1	Day 0	1	WT	0
42623	26	2	0.061	1	Day 0	1	WT	0
54237.3	32	3	0.059	1	Day 0	1	WT	0
234884	101	4	0.043	1	Day 0	1	WT	0
154167	74	5	0.048	1	Day 0	1	WT	0
284211	108	6	0.038	1	Day 0	1	ΔsRNA84	0
44117.6	15	7	0.034	1	Day 0	1	ΔsRNA84	0
300000	54	8	0.018	1	Day 0	1	ΔsRNA84	0
138095	58	9	0.042	1	Day 0	1	ΔsRNA84	0
638889	23	10	0.036	10	Day 0	1	ΔsRNA84	0
1.24359e+08	97	1	0.078	1000	Day 3 Feces	1	WT	3
4.32836e+08	29	2	0.067	10000	Day 3 Feces	1	WT	3
2.63158e+08	20	3	0.076	10000	Day 3 Feces	1	WT	3
4.44444e+08	36	4	0.081	10000	Day 3 Feces	1	WT	3
1.5625e+08	15	5	0.096	10000	Day 3 Feces	1	WT	3
3.24324e+08	24	6	0.074	10000	Day 3 Feces	1	ΔsRNA84	3
3.56322e+08	31	7	0.087	10000	Day 3 Feces	1	ΔsRNA84	3
3.33333e+08	22	8	0.066	10000	Day 3 Feces	1	ΔsRNA84	3
2.3913e+08	22	9	0.092	10000	Day 3 Feces	1	ΔsRNA84	3
9.46667e+08	71	10	0.075	10000	Day 3 Feces	1	ΔsRNA84	3
3.00971e+08	31	1	0.103	10000	Day 7 Feces	1	WT	7
1.19697e+08	79	2	0.066	1000	Day 7 Feces	1	WT	7
1.03333e+08	62	3	0.06	1000	Day 7 Feces	1	WT	7
4.7619e+07	40	4	0.084	1000	Day 7 Feces	1	WT	7
2.57143e+08	27	5	0.105	10000	Day 7 Feces	1	WT	7
3.45238e+08	29	6	0.084	10000	Day 7 Feces	1	ΔsRNA84	7
9.71014e+07	67	7	0.069	1000	Day 7 Feces	1	ΔsRNA84	7
8.13953e+07	70	8	0.086	1000	Day 7 Feces	1	ΔsRNA84	7
3.23944e+08	23	9	0.071	10000	Day 7 Feces	1	ΔsRNA84	7
1.87654e+08	152	10	0.081	1000	Day 7 Feces	1	ΔsRNA84	7
2.51351e+08	93	1	0.037	1000	Day 14	1	WT	14
1.15152e+08	38	2	0.033	1000	Day 14	1	WT	14
1.26087e+08	58	3	0.046	1000	Day 14	1	WT	14
1.76471e+08	90	4	0.051	1000	Day 14	1	WT	14
1.27027e+08	47	5	0.037	1000	Day 14	1	WT	14
3.07692e+08	20	6	0.065	10000	Day 14	1	ΔsRNA84	14
1.4e+08	42	7	0.03	1000	Day 14	1	ΔsRNA84	14
1.16e+08	29	8	0.025	1000	Day 14	1	ΔsRNA84	14
5e+07	20	9	0.04	1000	Day 14	1	ΔsRNA84	14
7.4359e+07	29	10	0.039	1000	Day 14	1	ΔsRNA84	14
136842	78	1	0.057	1	Day 20	1	WT	20
696429	39	2	0.056	10	Day 20	1	WT	20
771930	44	3	0.057	10	Day 20	1	WT	20
73076.9	38	4	0.052	1	Day 20	1	WT	20
30000	12	5	0.04	1	Day 20	1	WT	20
18292.7	15	6	0.082	1	Day 20	1	ΔsRNA84	20
152083	73	7	0.048	1	Day 20	1	ΔsRNA84	20
24489.8	12	8	0.049	1	Day 20	1	ΔsRNA84	20
1794.87	28	9	0.052	0.0333333	Day 20	1	ΔsRNA84	20
1470.59	30	10	0.068	0.0333333	Day 20	1	ΔsRNA84	20
325714	228	1	0.07	1	Day 27	1	WT	27
21428.6	12	2	0.056	1	Day 27	1	WT	27
997222	359	3	0.036	1	Day 27	1	WT	27
80000	24	4	0.03	1	Day 27	1	WT	27
600000	288	5	0.048	1	Day 27	1	WT	27
145000	58	6	0.04	1	Day 27	1	ΔsRNA84	27
27160.5	22	7	0.081	1	Day 27	1	ΔsRNA84	27
173469	85	8	0.049	1	Day 27	1	ΔsRNA84	27
3333.33	53	9	0.053	0.0333333	Day 27	1	ΔsRNA84	27
358333	43	10	0.012	1	Day 27	1	ΔsRNA84	27
182857	64	1	0.035	1	Day 35	1	WT	35
503448	292	2	0.058	1	Day 35	1	WT	35
15348.8	33	3	0.043	0.2	Day 35	1	WT	35
49180.3	30	4	0.061	1	Day 35	1	WT	35
41025.6	80	5	0.039	0.2	Day 35	1	WT	35
4067.8	24	6	0.059	0.1	Day 35	1	ΔsRNA84	35
1617.65	11	7	0.068	0.1	Day 35	1	ΔsRNA84	35
124000	93	8	0.075	1	Day 35	1	ΔsRNA84	35
2545.45	14	9	0.055	0.1	Day 35	1	ΔsRNA84	35
117308	122	10	0.104	1	Day 35	1	ΔsRNA84	35
19672.1	12	1	0.061	1	Day 42	1	WT	42
92105.3	35	2	0.038	1	Day 42	1	WT	42
277778	125	3	0.045	1	Day 42	1	WT	42
23913	11	4	0.046	1	Day 42	1	WT	42
324444	146	5	0.045	1	Day 42	1	WT	42
8313.73	212	6	0.085	0.0333333	Day 42	1	ΔsRNA84	42
71604.9	58	7	0.081	1	Day 42	1	ΔsRNA84	42
3119.27	102	8	0.109	0.0333333	Day 42	1	ΔsRNA84	42
4814.81	117	9	0.081	0.0333333	Day 42	1	ΔsRNA84	42
40659.3	37	10	0.091	1	Day 42	1	ΔsRNA84	42
6185.57	12	1	0.097	0.5	Day 49	1	WT	49
13793.1	16	2	0.058	0.5	Day 49	1	WT	49
76666.7	46	3	0.06	1	Day 49	1	WT	49
21666.7	13	4	0.06	1	Day 49	1	WT	49
301852	163	5	0.054	1	Day 49	1	WT	49
915.033	28	6	0.153	0.05	Day 49	1	ΔsRNA84	49
808.081	16	7	0.099	0.05	Day 49	1	ΔsRNA84	49
83871	78	8	0.093	1	Day 49	1	ΔsRNA84	49
2142.86	39	9	0.091	0.05	Day 49	1	ΔsRNA84	49
83333.3	65	10	0.078	1	Day 49	1	ΔsRNA84	49
10169.5	12	1	0.118	1	Day 56	1	WT	56
77272.7	102	2	0.132	1	Day 56	1	WT	56
44000	33	3	0.075	1	Day 56	1	WT	56
180000	189	4	0.105	1	Day 56	1	WT	56
60317.5	76	5	0.126	1	Day 56	1	WT	56
133483	2376	6	0.089	0.05	Day 56	1	ΔsRNA84	56
3533.83	94	7	0.133	0.05	Day 56	1	ΔsRNA84	56
3831.78	82	8	0.107	0.05	Day 56	1	ΔsRNA84	56
91116.5	1877	9	0.103	0.05	Day 56	1	ΔsRNA84	56
2304.69	59	10	0.128	0.05	Day 56	1	ΔsRNA84	56
150909	83	1	0.055	1	Day 63 Feces	1	WT	63
71794.9	28	2	0.039	1	Day 63 Feces	1	WT	63
5882.35	20	3	0.034	0.1	Day 63 Feces	1	WT	63
260976	107	4	0.041	1	Day 63 Feces	1	WT	63
200000	42	5	0.021	1	Day 63 Feces	1	WT	63
148485	49	6	0.033	1	Day 63 Feces	1	ΔsRNA84	63
2807.02	16	7	0.057	0.1	Day 63 Feces	1	ΔsRNA84	63
333.333	5	8	0.015	0.01	Day 63 Feces	1	ΔsRNA84	63
6060.61	20	9	0.033	0.1	Day 63 Feces	1	ΔsRNA84	63
40322.6	25	10	0.062	1	Day 63 Feces	1	ΔsRNA84	63
1.29412e+06	44	1	0.034	10	Day 0	2	WT	0
2e+06	96	2	0.048	10	Day 0	2	WT	0
1.13333e+06	51	3	0.045	10	Day 0	2	WT	0
770833	37	4	0.048	10	Day 0	2	WT	0
2.21053e+06	84	5	0.038	10	Day 0	2	WT	0
384615	15	6	0.039	10	Day 0	2	ΔsRNA84	0
100000	50	7	0.05	1	Day 0	2	ΔsRNA84	0
1.07143e+06	30	8	0.028	10	Day 0	2	ΔsRNA84	0
200000	11	9	0.055	10	Day 0	2	ΔsRNA84	0
1.2449e+06	61	10	0.049	10	Day 0	2	ΔsRNA84	0
2.11111e+08	76	1	0.036	1000	Day 3 Feces	2	WT	3
1.5625e+08	50	2	0.032	1000	Day 3 Feces	2	WT	3
5.76923e+07	30	3	0.052	1000	Day 3 Feces	2	WT	3
4.87805e+07	20	4	0.041	1000	Day 3 Feces	2	WT	3
8.91892e+07	33	5	0.037	1000	Day 3 Feces	2	WT	3
5.96491e+07	34	6	0.057	1000	Day 3 Feces	2	ΔsRNA84	3
4e+07	24	7	0.06	1000	Day 3 Feces	2	ΔsRNA84	3
1.76923e+08	69	8	0.039	1000	Day 3 Feces	2	ΔsRNA84	3
1.14286e+08	64	9	0.056	1000	Day 3 Feces	2	ΔsRNA84	3
9.09091e+07	50	10	0.055	1000	Day 3 Feces	2	ΔsRNA84	3
1.87273e+08	103	1	0.055	1000	Day 7 Feces	2	WT	7
1.16327e+08	57	2	0.049	1000	Day 7 Feces	2	WT	7
7.90698e+07	68	3	0.086	1000	Day 7 Feces	2	WT	7
9.72222e+07	35	4	0.036	1000	Day 7 Feces	2	WT	7
1.5e+08	57	5	0.038	1000	Day 7 Feces	2	WT	7
1.38776e+08	68	6	0.049	1000	Day 7 Feces	2	ΔsRNA84	7
9.16667e+07	33	7	0.036	1000	Day 7 Feces	2	ΔsRNA84	7
2.17949e+08	85	8	0.039	1000	Day 7 Feces	2	ΔsRNA84	7
1.6875e+08	54	9	0.032	1000	Day 7 Feces	2	ΔsRNA84	7
4.5283e+07	24	10	0.053	1000	Day 7 Feces	2	ΔsRNA84	7
2.3913e+08	55	1	0.023	1000	Day 14	2	WT	14
1.91892e+08	71	2	0.037	1000	Day 14	2	WT	14
6.95652e+07	32	3	0.046	1000	Day 14	2	WT	14
5e+07	20	4	0.04	1000	Day 14	2	WT	14
1.02128e+08	48	5	0.047	1000	Day 14	2	WT	14
2.77778e+07	10	6	0.036	1000	Day 14	2	ΔsRNA84	14
3.65854e+07	15	7	0.041	1000	Day 14	2	ΔsRNA84	14
4.33333e+07	13	8	0.03	1000	Day 14	2	ΔsRNA84	14
4.88372e+07	21	9	0.043	1000	Day 14	2	ΔsRNA84	14
4.11765e+07	14	10	0.034	1000	Day 14	2	ΔsRNA84	14
262626	26	1	0.099	10	Day 21	2	WT	21
40678	24	2	0.059	1	Day 21	2	WT	21
80165.3	97	3	0.121	1	Day 21	2	WT	21
26436.8	23	4	0.087	1	Day 21	2	WT	21
470588	16	5	0.034	10	Day 21	2	WT	21
114634	47	6	0.041	1	Day 21	2	ΔsRNA84	21
108621	63	7	0.058	1	Day 21	2	ΔsRNA84	21
18421.1	14	8	0.038	0.5	Day 21	2	ΔsRNA84	21
58333.3	28	9	0.048	1	Day 21	2	ΔsRNA84	21
52459	32	10	0.061	1	Day 21	2	ΔsRNA84	21
40540.5	15	1	0.037	1	Day 28	2	WT	28
34090.9	15	2	0.044	1	Day 28	2	WT	28
7555.56	17	3	0.045	0.2	Day 28	2	WT	28
7333.33	11	4	0.03	0.2	Day 28	2	WT	28
52830.2	28	5	0.053	1	Day 28	2	WT	28
86764.7	59	6	0.068	1	Day 28	2	ΔsRNA84	28
185000	74	7	0.04	1	Day 28	2	ΔsRNA84	28
208.333	3	8	0.016	0.0111111	Day 28	2	ΔsRNA84	28
32432.4	12	9	0.037	1	Day 28	2	ΔsRNA84	28
30434.8	35	10	0.023	0.2	Day 28	2	ΔsRNA84	28
145000	58	1	0.04	1	Day 35	2	WT	35
5555.56	11	2	0.198	1	Day 35	2	WT	35
1181.1	15	3	0.127	0.1	Day 35	2	WT	35
276.163	19	4	0.086	0.0125	Day 35	2	WT	35
24444.4	22	5	0.09	1	Day 35	2	WT	35
35955.1	32	6	0.089	1	Day 35	2	ΔsRNA84	35
138686	19	7	0.137	10	Day 35	2	ΔsRNA84	35
1083.33	13	8	0.12	0.1	Day 35	2	ΔsRNA84	35
39130.4	72	9	0.184	1	Day 35	2	ΔsRNA84	35
7216.49	70	10	0.097	0.1	Day 35	2	ΔsRNA84	35
24637.7	17	1	0.069	1	Day 42	2	WT	42
140.449	10	2	0.089	0.0125	Day 42	2	WT	42
178.571	12	3	0.084	0.0125	Day 42	2	WT	42
266.667	11	4	0.055	0.0133333	Day 42	2	WT	42
65000	26	5	0.04	1	Day 42	2	WT	42
132.576	7	6	0.066	0.0125	Day 42	2	ΔsRNA84	42
34210.5	39	7	0.114	1	Day 42	2	ΔsRNA84	42
273.973	16	8	0.073	0.0125	Day 42	2	ΔsRNA84	42
3925.93	106	9	0.108	0.04	Day 42	2	ΔsRNA84	42
6833.33	82	10	0.06	0.05	Day 42	2	ΔsRNA84	42
63865.5	76	1	0.119	1	Day 49	2	WT	49
89.8204	12	2	0.167	0.0125	Day 49	2	WT	49
165.289	32	3	0.242	0.0125	Day 49	2	WT	49
1840	46	4	0.125	0.05	Day 49	2	WT	49
21311.5	13	5	0.061	1	Day 49	2	WT	49
125	12	6	0.12	0.0125	Day 49	2	ΔsRNA84	49
657.895	20	7	0.152	0.05	Day 49	2	ΔsRNA84	49
75.7576	4	8	0.066	0.0125	Day 49	2	ΔsRNA84	49
22043	41	9	0.186	1	Day 49	2	ΔsRNA84	49
9770.11	17	10	0.174	1	Day 49	2	ΔsRNA84	49
78453	142	1	0.181	1	Day 56	2	WT	56
375.723	13	2	0.173	0.05	Day 56	2	WT	56
1293.1	60	3	0.232	0.05	Day 56	2	WT	56
307.018	28	4	0.114	0.0125	Day 56	2	WT	56
16800	21	5	0.025	0.2	Day 56	2	WT	56
632.184	11	6	0.087	0.05	Day 56	2	ΔsRNA84	56
1	0	7	0.157	0.0125	Day 56	2	ΔsRNA84	56
322.581	24	8	0.093	0.0125	Day 56	2	ΔsRNA84	56
19619	103	9	0.105	0.2	Day 56	2	ΔsRNA84	56
21014.5	29	10	0.138	1	Day 56	2	ΔsRNA84	56
18681.3	34	1	0.091	0.5	Day 64 Feces	2	WT	64
103.578	11	2	0.118	0.0111111	Day 64 Feces	2	WT	64
148.148	12	3	0.09	0.0111111	Day 64 Feces	2	WT	64
333.333	27	4	0.09	0.0111111	Day 64 Feces	2	WT	64
17391.3	16	5	0.023	0.25	Day 64 Feces	2	WT	64
102.564	6	6	0.065	0.0111111	Day 64 Feces	2	ΔsRNA84	64
1	0	7	0.082	0.0333333	Day 64 Feces	2	ΔsRNA84	64
380.117	13	8	0.038	0.0111111	Day 64 Feces	2	ΔsRNA84	64
84210.5	96	9	0.057	0.5	Day 64 Feces	2	ΔsRNA84	64
18000	36	10	0.1	0.5	Day 64 Feces	2	ΔsRNA84	64
1.85714e+06	26	1	0.014	10	Day 0	3	WT	0
1.98276e+06	115	2	0.058	10	Day 0	3	WT	0
3e+06	48	3	0.016	10	Day 0	3	WT	0
2.42105e+06	46	4	0.019	10	Day 0	3	WT	0
2.14815e+06	58	5	0.027	10	Day 0	3	WT	0
685714	24	6	0.035	10	Day 0	3	ΔsRNA84	0
2.41379e+06	70	7	0.029	10	Day 0	3	ΔsRNA84	0
1.25581e+06	54	8	0.043	10	Day 0	3	ΔsRNA84	0
966667	29	9	0.03	10	Day 0	3	ΔsRNA84	0
3.02632e+06	115	10	0.038	10	Day 0	3	ΔsRNA84	0
1e+08	54	1	0.054	1000	Day 3 Feces	3	WT	3
1.28302e+08	68	2	0.053	1000	Day 3 Feces	3	WT	3
9.64286e+07	54	3	0.056	1000	Day 3 Feces	3	WT	3
2.11268e+08	150	4	0.071	1000	Day 3 Feces	3	WT	3
7.7551e+07	38	5	0.049	1000	Day 3 Feces	3	WT	3
1.79412e+08	61	6	0.034	1000	Day 3 Feces	3	ΔsRNA84	3
1.64706e+08	84	7	0.051	1000	Day 3 Feces	3	ΔsRNA84	3
1.36667e+08	41	8	0.03	1000	Day 3 Feces	3	ΔsRNA84	3
1.125e+08	45	9	0.04	1000	Day 3 Feces	3	ΔsRNA84	3
6.66667e+07	16	10	0.024	1000	Day 3 Feces	3	ΔsRNA84	3
1.87273e+08	103	1	0.055	1000	Day 7 Feces	3	WT	7
1.16327e+08	57	2	0.049	1000	Day 7 Feces	3	WT	7
7.90698e+07	68	3	0.086	1000	Day 7 Feces	3	WT	7
9.72222e+07	35	4	0.036	1000	Day 7 Feces	3	WT	7
1.5e+08	57	5	0.038	1000	Day 7 Feces	3	WT	7
1.38776e+08	68	6	0.049	1000	Day 7 Feces	3	ΔsRNA84	7
9.16667e+07	33	7	0.036	1000	Day 7 Feces	3	ΔsRNA84	7
2.17949e+08	85	8	0.039	1000	Day 7 Feces	3	ΔsRNA84	7
1.6875e+08	54	9	0.032	1000	Day 7 Feces	3	ΔsRNA84	7
4.5283e+07	24	10	0.053	1000	Day 7 Feces	3	ΔsRNA84	7
9.15254e+07	54	1	0.059	1000	Day 14	3	WT	14
1.16129e+08	36	2	0.031	1000	Day 14	3	WT	14
1.18182e+08	26	3	0.022	1000	Day 14	3	WT	14
2.55172e+08	74	4	0.029	1000	Day 14	3	WT	14
7.64706e+07	39	5	0.051	1000	Day 14	3	WT	14
8.03571e+07	45	6	0.056	1000	Day 14	3	ΔsRNA84	14
7.67442e+07	33	7	0.043	1000	Day 14	3	ΔsRNA84	14
1.31373e+08	67	8	0.051	1000	Day 14	3	ΔsRNA84	14
1.01818e+08	56	9	0.055	1000	Day 14	3	ΔsRNA84	14
1.84615e+08	48	10	0.026	1000	Day 14	3	ΔsRNA84	14
154167	37	1	0.024	1	Day 21	3	WT	21
382716	31	2	0.081	10	Day 21	3	WT	21
136364	30	3	0.022	1	Day 21	3	WT	21
283333	85	4	0.03	1	Day 21	3	WT	21
37254.9	19	5	0.051	1	Day 21	3	WT	21
66666.7	34	6	0.051	1	Day 21	3	ΔsRNA84	21
1842.11	14	7	0.076	0.1	Day 21	3	ΔsRNA84	21
55555.6	35	8	0.063	1	Day 21	3	ΔsRNA84	21
30000	30	9	0.1	1	Day 21	3	ΔsRNA84	21
60465.1	26	10	0.043	1	Day 21	3	ΔsRNA84	21
58571.4	41	1	0.07	1	Day 28	3	WT	28
321333	241	2	0.075	1	Day 28	3	WT	28
215254	127	3	0.059	1	Day 28	3	WT	28
44262.3	54	4	0.122	1	Day 28	3	WT	28
23750	19	5	0.08	1	Day 28	3	WT	28
12790.7	11	6	0.086	1	Day 28	3	ΔsRNA84	28
1630.43	15	7	0.092	0.1	Day 28	3	ΔsRNA84	28
13888.9	10	8	0.072	1	Day 28	3	ΔsRNA84	28
15294.1	13	9	0.085	1	Day 28	3	ΔsRNA84	28
44303.8	35	10	0.079	1	Day 28	3	ΔsRNA84	28
26923.1	28	1	0.104	1	Day 35	3	WT	35
189011	344	2	0.182	1	Day 35	3	WT	35
208844	307	3	0.147	1	Day 35	3	WT	35
26315.8	40	4	0.152	1	Day 35	3	WT	35
182609	42	5	0.023	1	Day 35	3	WT	35
2521.01	90	6	0.119	0.0333333	Day 35	3	ΔsRNA84	35
1495.1	61	7	0.136	0.0333333	Day 35	3	ΔsRNA84	35
3722.94	86	8	0.077	0.0333333	Day 35	3	ΔsRNA84	35
21794.9	34	9	0.156	1	Day 35	3	ΔsRNA84	35
628.931	30	10	0.159	0.0333333	Day 35	3	ΔsRNA84	35
169231	198	1	0.117	1	Day 42	3	WT	42
120690	105	2	0.087	1	Day 42	3	WT	42
140000	140	3	0.1	1	Day 42	3	WT	42
230303	228	4	0.099	1	Day 42	3	WT	42
63846.2	83	5	0.13	1	Day 42	3	WT	42
11065.6	81	6	0.122	0.166667	Day 42	3	ΔsRNA84	42
1111.11	15	7	0.135	0.1	Day 42	3	ΔsRNA84	42
34158.4	69	8	0.101	0.5	Day 42	3	ΔsRNA84	42
15517.2	27	9	0.087	0.5	Day 42	3	ΔsRNA84	42
25000	76	10	0.152	0.5	Day 42	3	ΔsRNA84	42
42553.2	40	1	0.094	1	Day 49	3	WT	49
6782.61	78	2	0.046	0.04	Day 49	3	WT	49
22449	11	3	0.049	1	Day 49	3	WT	49
17142.9	180	4	0.042	0.04	Day 49	3	WT	49
4484.85	111	5	0.099	0.04	Day 49	3	WT	49
22222.2	16	6	0.072	1	Day 49	3	ΔsRNA84	49
311.377	13	7	0.167	0.04	Day 49	3	ΔsRNA84	49
61250	49	8	0.08	1	Day 49	3	ΔsRNA84	49
5878.79	97	9	0.066	0.04	Day 49	3	ΔsRNA84	49
17500	14	10	0.08	1	Day 49	3	ΔsRNA84	49
131034	152	1	0.116	1	Day 56	3	WT	56
2130.84	57	2	0.107	0.04	Day 56	3	WT	56
21582.7	30	3	0.139	1	Day 56	3	WT	56
110484	137	4	0.124	1	Day 56	3	WT	56
4040.4	200	5	0.198	0.04	Day 56	3	WT	56
7909.6	14	6	0.177	1	Day 56	3	ΔsRNA84	56
2752.69	64	7	0.093	0.04	Day 56	3	ΔsRNA84	56
24489.8	12	8	0.049	1	Day 56	3	ΔsRNA84	56
21428.6	21	9	0.098	1	Day 56	3	ΔsRNA84	56
18243.2	27	10	0.148	1	Day 56	3	ΔsRNA84	56
53672.3	95	1	0.059	0.333333	Day 64 Feces	3	WT	64
5164.32	11	2	0.071	0.333333	Day 64 Feces	3	WT	64
7179.49	14	3	0.065	0.333333	Day 64 Feces	3	WT	64
85534.6	136	4	0.053	0.333333	Day 64 Feces	3	WT	64
13565.9	35	5	0.086	0.333333	Day 64 Feces	3	WT	64
2285.71	12	6	0.175	0.333333	Day 64 Feces	3	ΔsRNA84	64
23030.3	38	7	0.055	0.333333	Day 64 Feces	3	ΔsRNA84	64
58585.9	58	8	0.033	0.333333	Day 64 Feces	3	ΔsRNA84	64
5610.56	17	9	0.101	0.333333	Day 64 Feces	3	ΔsRNA84	64
3333.33	16	10	0.048	0.1	Day 64 Feces	3	ΔsRNA84	64
