## Supplemental File 11 - Competition for "A conserved sRNA regulates mucin adhesion and gut colonization across the Enterococcaceae"

### Sheet: Batch C1
Kan_CFU_per_g_feces	Kan_colonies	Spec_CFU_per_g_feces	Spec_colonies	mouse	g feces	Kan_dilution	Spec_dilution	sample	batch	day
6.10169e+07	36	3.72881e+07	22	1	0.059	1000	1000	Day 3 Feces	1	3
2.3913e+07	11	1.93478e+08	89	2	0.046	1000	1000	Day 3 Feces	1	3
5.20833e+07	25	3.33333e+07	16	3	0.048	1000	1000	Day 3 Feces	1	3
2.85714e+07	10	4.28571e+07	15	4	0.035	1000	1000	Day 3 Feces	1	3
6.28571e+07	22	3.71429e+07	13	5	0.035	1000	1000	Day 3 Feces	1	3
2.69231e+07	14	2.88462e+07	15	6	0.052	1000	1000	Day 3 Feces	1	3
3.11111e+07	28	2.44444e+07	22	7	0.09	1000	1000	Day 3 Feces	1	3
2.85714e+07	10	1.91429e+08	67	8	0.035	1000	1000	Day 3 Feces	1	3
5.11628e+07	22	4.88372e+07	21	9	0.043	1000	1000	Day 3 Feces	1	3
4.57143e+07	16	5.42857e+07	19	10	0.035	1000	1000	Day 3 Feces	1	3
5.86957e+07	27	3.26087e+07	15	1	0.046	1000	1000	Day 7 Feces	1	7
2.85714e+07	10	3.42857e+07	12	2	0.035	1000	1000	Day 7 Feces	1	7
2.96875e+07	19	3.4375e+07	22	3	0.064	1000	1000	Day 7 Feces	1	7
3.08824e+07	21	1.91176e+07	13	4	0.068	1000	1000	Day 7 Feces	1	7
3.75e+07	12	2.5e+07	80	5	0.032	1000	100	Day 7 Feces	1	7
5.65789e+07	43	3.28947e+07	25	6	0.076	1000	1000	Day 7 Feces	1	7
8.59375e+06	55	1.07812e+07	69	7	0.064	100	100	Day 7 Feces	1	7
1.98113e+07	21	1.88679e+07	20	8	0.106	1000	1000	Day 7 Feces	1	7
2.98969e+07	29	1.54639e+07	15	9	0.097	1000	1000	Day 7 Feces	1	7
2.64706e+07	18	2.20588e+07	15	10	0.068	1000	1000	Day 7 Feces	1	7
6.57895e+07	25	4.21053e+07	16	1	0.038	1000	1000	Day 14 Feces	1	14
3.65385e+07	19	2.11538e+07	11	2	0.052	1000	1000	Day 14 Feces	1	14
2.66667e+07	16	3.16667e+07	19	3	0.06	1000	1000	Day 14 Feces	1	14
3.16667e+07	19	2.5e+07	15	4	0.06	1000	1000	Day 14 Feces	1	14
3e+07	15	1.42e+07	71	5	0.05	1000	100	Day 14 Feces	1	14
6.29032e+07	39	4.19355e+07	26	6	0.062	1000	1000	Day 14 Feces	1	14
1.12195e+07	46	1.80488e+07	74	7	0.041	100	100	Day 14 Feces	1	14
2.23529e+07	19	1.76471e+07	15	8	0.085	1000	1000	Day 14 Feces	1	14
4.89796e+07	24	2.44898e+07	12	9	0.049	1000	1000	Day 14 Feces	1	14
2.93103e+07	17	2.24138e+07	13	10	0.058	1000	1000	Day 14 Feces	1	14
1632.65	60	54.2005	5	1	0.049	0.0133333	0.0133333	Day 21 Feces	1	21
5531.91	13	652.482	23	2	0.047	0.2	0.0133333	Day 21 Feces	1	21
41176.5	21	54.2005	0	3	0.051	1	0.0133333	Day 21 Feces	1	21
16666.7	12	5555.56	20	4	0.072	1	0.2	Day 21 Feces	1	21
16818.2	37	54.2005	2	5	0.044	0.2	0.0133333	Day 21 Feces	1	21
2400	18	54.2005	0	6	0.075	0.1	0.0133333	Day 21 Feces	1	21
37837.8	14	54.2005	0	7	0.037	1	0.0133333	Day 21 Feces	1	21
31363.6	69	54.2005	0	8	0.044	0.2	0.0133333	Day 21 Feces	1	21
290000	116	54.2005	7	9	0.04	1	0.0133333	Day 21 Feces	1	21
23437.5	15	54.2005	0	10	0.064	1	0.0133333	Day 21 Feces	1	21
1814.35	43	219.409	13	1	0.079	0.0333333	0.0133333	Day 28 Feces	1	28
695.971	19	1098.9	75	2	0.091	0.0333333	0.0133333	Day 28 Feces	1	28
31343.3	105	1154.23	58	3	0.067	0.2	0.0133333	Day 28 Feces	1	28
12222.2	154	2539.68	32	4	0.042	0.0333333	0.0333333	Day 28 Feces	1	28
6568.63	67	49411.8	168	5	0.034	0.0333333	0.1	Day 28 Feces	1	28
311.111	21	54.2005	6	6	0.075	0.0111111	0.0111111	Day 28 Feces	1	28
31698.1	84	54.2005	0	7	0.053	0.2	0.0111111	Day 28 Feces	1	28
30909.1	85	363.636	15	8	0.055	0.2	0.0133333	Day 28 Feces	1	28
19677.4	61	698.925	13	9	0.062	0.2	0.0333333	Day 28 Feces	1	28
24000	90	622.222	14	10	0.075	0.2	0.0333333	Day 28 Feces	1	28
227.642	42	146.341	27	1	0.205	0.0111111	0.0111111	Day 35 Feces	1	35
127.226	15	483.461	19	2	0.131	0.0111111	0.0333333	Day 35 Feces	1	35
1319.44	57	162.037	21	3	0.144	0.0333333	0.0111111	Day 35 Feces	1	35
1179.49	46	435.897	17	4	0.13	0.0333333	0.0333333	Day 35 Feces	1	35
168.651	17	6428.57	216	5	0.112	0.0111111	0.0333333	Day 35 Feces	1	35
242.317	41	54.2005	0	6	0.188	0.0111111	0.0111111	Day 35 Feces	1	35
1111.11	28	54.2005	0	7	0.084	0.0333333	0.0111111	Day 35 Feces	1	35
2789.6	118	54.2005	0	8	0.141	0.0333333	0.0111111	Day 35 Feces	1	35
2469.14	120	54.2005	9	9	0.162	0.0333333	0.0111111	Day 35 Feces	1	35
54.2005	0	117.647	18	10	0.17	0.0111111	0.0111111	Day 35 Feces	1	35
841.424	26	517.799	16	1	0.103	0.0333333	0.0333333	Day 42 Feces	1	42
447.427	20	335.57	15	2	0.149	0.0333333	0.0333333	Day 42 Feces	1	42
8167.94	321	54.2005	6	3	0.131	0.0333333	0.0111111	Day 42 Feces	1	42
54.2005	0	78.4314	12	4	0.17	0.0333333	0.0111111	Day 42 Feces	1	42
714.286	21	13469.4	396	5	0.098	0.0333333	0.0333333	Day 42 Feces	1	42
868.347	31	54.2005	0	6	0.119	0.0333333	0.0111111	Day 42 Feces	1	42
5705.13	178	54.2005	4	7	0.104	0.0333333	0.0111111	Day 42 Feces	1	42
5181.16	143	54.2005	0	8	0.092	0.0333333	0.0111111	Day 42 Feces	1	42
22687.1	667	54.2005	0	9	0.098	0.0333333	0.0111111	Day 42 Feces	1	42
305.556	11	277.778	30	10	0.12	0.0333333	0.0111111	Day 42 Feces	1	42
54.2005	4	183.007	14	1	0.153	0.02	0.02	Day 49 Feces	1	49
54.2005	0	147.651	11	2	0.149	0.02	0.02	Day 49 Feces	1	49
1341.61	108	54.2005	6	3	0.161	0.02	0.02	Day 49 Feces	1	49
54.2005	0	54.2005	0	4	0.071	0.02	0.02	Day 49 Feces	1	49
54.2005	0	9333.33	504	5	0.108	0.02	0.02	Day 49 Feces	1	49
54.2005	4	54.2005	0	6	0.155	0.02	0.02	Day 49 Feces	1	49
189.655	11	54.2005	0	7	0.116	0.02	0.02	Day 49 Feces	1	49
1033.9	61	54.2005	0	8	0.118	0.02	0.02	Day 49 Feces	1	49
2785.28	227	54.2005	0	9	0.163	0.02	0.02	Day 49 Feces	1	49
54.2005	5	54.2005	0	10	0.098	0.02	0.02	Day 49 Feces	1	49
54.2005	0	54.2005	4	1	0.103	0.02	0.02	Day 56 Feces	1	56
54.2005	0	54.2005	0	2	0.132	0.02	0.02	Day 56 Feces	1	56
13588.2	462	54.2005	2	3	0.068	0.02	0.02	Day 56 Feces	1	56
54.2005	0	54.2005	0	4	0.078	0.02	0.02	Day 56 Feces	1	56
54.2005	0	13470.1	788	5	0.117	0.02	0.02	Day 56 Feces	1	56
54.2005	0	54.2005	0	6	0.095	0.02	0.02	Day 56 Feces	1	56
54.2005	2	54.2005	3	7	0.136	0.02	0.02	Day 56 Feces	1	56
1213.11	37	54.2005	0	8	0.061	0.02	0.02	Day 56 Feces	1	56
1053.57	59	54.2005	0	9	0.112	0.02	0.02	Day 56 Feces	1	56
54.2005	3	54.2005	0	10	0.121	0.02	0.02	Day 56 Feces	1	56
373.626	17	54.2005	0	1	0.091	0.02	0.02	Day 64 Feces	1	64
444.444	20	54.2005	0	2	0.09	0.02	0.02	Day 64 Feces	1	64
26318.8	1816	54.2005	0	3	0.138	0.02	0.02	Day 64 Feces	1	64
54.2005	2	54.2005	0	4	0.173	0.02	0.02	Day 64 Feces	1	64
365.854	15	4195.12	172	5	0.082	0.02	0.02	Day 64 Feces	1	64
916.667	44	54.2005	0	6	0.096	0.02	0.02	Day 64 Feces	1	64
1901.23	77	54.2005	0	7	0.081	0.02	0.02	Day 64 Feces	1	64
33884.6	1762	54.2005	0	8	0.104	0.02	0.02	Day 64 Feces	1	64
8201.01	816	54.2005	0	9	0.199	0.02	0.02	Day 64 Feces	1	64
382.979	18	54.2005	0	10	0.094	0.02	0.02	Day 64 Feces	1	64
54.2005	0	54.2005	0	1	0.131	0.02	0.02	Day 64 DSI	1	64
54.2005	0	54.2005	0	2	0.097	0.02	0.02	Day 64 DSI	1	64
1577.46	56	54.2005	0	3	0.071	0.02	0.02	Day 64 DSI	1	64
54.2005	0	54.2005	0	4	0.198	0.02	0.02	Day 64 DSI	1	64
54.2005	0	701.493	47	5	0.134	0.02	0.02	Day 64 DSI	1	64
54.2005	0	54.2005	0	6	0.178	0.02	0.02	Day 64 DSI	1	64
1338.35	89	54.2005	0	7	0.133	0.02	0.02	Day 64 DSI	1	64
181.818	12	54.2005	0	8	0.132	0.02	0.02	Day 64 DSI	1	64
854.701	100	54.2005	0	9	0.234	0.02	0.02	Day 64 DSI	1	64
54.2005	5	54.2005	0	10	0.151	0.02	0.02	Day 64 DSI	1	64
248.705	24	54.2005	0	1	0.193	0.02	0.02	Day 64 Cecum	1	64
275.862	24	54.2005	0	2	0.174	0.02	0.02	Day 64 Cecum	1	64
3769.7	311	54.2005	4	3	0.165	0.02	0.02	Day 64 Cecum	1	64
54.2005	7	54.2005	0	4	0.206	0.02	0.02	Day 64 Cecum	1	64
54.2005	2	18721.1	1376	5	0.147	0.02	0.02	Day 64 Cecum	1	64
318.681	29	54.2005	0	6	0.182	0.02	0.02	Day 64 Cecum	1	64
2356.76	218	54.2005	3	7	0.185	0.02	0.02	Day 64 Cecum	1	64
5986.39	440	54.2005	0	8	0.147	0.02	0.02	Day 64 Cecum	1	64
5508.2	672	54.2005	0	9	0.244	0.02	0.02	Day 64 Cecum	1	64
54.2005	7	54.2005	0	10	0.187	0.02	0.02	Day 64 Cecum	1	64
632.258	49	54.2005	4	1	0.155	0.02	0.02	Day 64 Colon	1	64
231.579	11	54.2005	0	2	0.095	0.02	0.02	Day 64 Colon	1	64
8060.15	536	54.2005	1	3	0.133	0.02	0.02	Day 64 Colon	1	64
54.2005	0	54.2005	0	4	0.138	0.02	0.02	Day 64 Colon	1	64
54.2005	4	2361.7	111	5	0.094	0.02	0.02	Day 64 Colon	1	64
613.065	61	54.2005	0	6	0.199	0.02	0.02	Day 64 Colon	1	64
2808.51	132	54.2005	8	7	0.094	0.02	0.02	Day 64 Colon	1	64
5990.87	656	54.2005	0	8	0.219	0.02	0.02	Day 64 Colon	1	64
53000	1696	54.2005	0	9	0.064	0.02	0.02	Day 64 Colon	1	64
208.333	10	54.2005	0	10	0.096	0.02	0.02	Day 64 Colon	1	64

### Sheet: Batch C2
Kan_CFU_per_g_feces	Kan_colonies	Spec_CFU_per_g_feces	Spec_colonies	mouse	g feces	Kan_dilultion	Spec_dilultion	sample	batch	day
2.625e+07	21	5.25e+07	42	1	0.08	1000	1000	Day 3 Feces	2	3
2.57732e+07	25	5.6701e+07	55	2	0.097	1000	1000	Day 3 Feces	2	3
3.10811e+07	23	8.64865e+07	64	3	0.074	1000	1000	Day 3 Feces	2	3
1.19048e+07	10	2.7381e+07	23	4	0.084	1000	1000	Day 3 Feces	2	3
5.13274e+07	58	5.22124e+07	59	5	0.113	1000	1000	Day 3 Feces	2	3
1.70455e+07	15	4.88636e+07	43	6	0.088	1000	1000	Day 3 Feces	2	3
1.94175e+07	20	6.1165e+07	63	7	0.103	1000	1000	Day 3 Feces	2	3
8.36066e+06	51	4.91803e+07	30	8	0.061	100	1000	Day 3 Feces	2	3
2.09677e+07	13	3.06452e+07	19	9	0.062	1000	1000	Day 3 Feces	2	3
7.70642e+06	84	2.75229e+07	30	10	0.109	100	1000	Day 3 Feces	2	3
9.2437e+06	11	2.18487e+07	26	1	0.119	1000	1000	Day 7 Feces	2	7
6.40288e+06	89	3.95683e+07	55	2	0.139	100	1000	Day 7 Feces	2	7
2.72727e+07	15	1.81818e+07	10	3	0.055	1000	1000	Day 7 Feces	2	7
2.57426e+07	26	4.05941e+07	41	4	0.101	1000	1000	Day 7 Feces	2	7
5e+06	33	3.78788e+06	25	5	0.066	100	100	Day 7 Feces	2	7
2.68817e+07	25	3.44086e+07	32	6	0.093	1000	1000	Day 7 Feces	2	7
2.44094e+07	31	5.03937e+06	64	7	0.127	1000	100	Day 7 Feces	2	7
4.57831e+06	38	2.28916e+07	19	8	0.083	100	1000	Day 7 Feces	2	7
7.17391e+06	66	2.28261e+07	21	9	0.092	100	1000	Day 7 Feces	2	7
1.2e+07	21	3.2e+07	56	10	0.175	1000	1000	Day 7 Feces	2	7
117.994	0	21978	20	1	0.091	0.0133333	1	Day 21 Feces	2	21
39285.7	44	20535.7	23	2	0.112	1	1	Day 21 Feces	2	21
1217.39	21	927.536	16	3	0.069	0.04	0.04	Day 21 Feces	2	21
577.778	13	1688.89	38	4	0.09	0.04	0.04	Day 21 Feces	2	21
19178.1	14	28767.1	21	5	0.073	1	1	Day 21 Feces	2	21
117.994	0	3324.32	123	6	0.148	0.0133333	0.04	Day 21 Feces	2	21
117.994	0	4168.42	99	7	0.095	0.0133333	0.04	Day 21 Feces	2	21
117.994	0	12987	10	8	0.077	0.0133333	1	Day 21 Feces	2	21
117.994	0	184314	188	9	0.102	0.0133333	1	Day 21 Feces	2	21
117.994	3	49238.6	97	10	0.197	0.0133333	1	Day 21 Feces	2	21
117.994	9	30208.3	29	1	0.096	0.0133333	1	Day 21 DSI	2	21
938.776	23	4408.16	108	2	0.098	0.04	0.04	Day 21 DSI	2	21
1200	33	117.994	6	3	0.11	0.04	0.0133333	Day 21 DSI	2	21
1461.54	19	1923.08	25	4	0.052	0.04	0.04	Day 21 DSI	2	21
1777.78	28	117.994	3	5	0.063	0.04	0.04	Day 21 DSI	2	21
117.994	0	699.029	18	6	0.103	0.0133333	0.04	Day 21 DSI	2	21
117.994	0	913.043	21	7	0.092	0.0133333	0.04	Day 21 DSI	2	21
117.994	0	65060.2	54	8	0.083	0.0133333	1	Day 21 DSI	2	21
117.994	0	190244	156	9	0.082	0.0133333	1	Day 21 DSI	2	21
117.994	0	441860	380	10	0.086	0.0133333	1	Day 21 DSI	2	21
16250	26	6875	11	1	0.16	1	1	Day 21 Cecum	2	21
14545.5	16	18181.8	20	2	0.11	1	1	Day 21 Cecum	2	21
353.982	10	117.994	3	3	0.113	0.04	0.0133333	Day 21 Cecum	2	21
275.862	18	2252.87	49	4	0.087	0.0133333	0.04	Day 21 Cecum	2	21
14201.2	24	497.041	21	5	0.169	1	0.04	Day 21 Cecum	2	21
117.994	0	1202.31	52	6	0.173	0.0133333	0.04	Day 21 Cecum	2	21
117.994	0	1906.25	61	7	0.128	0.0133333	0.04	Day 21 Cecum	2	21
117.994	0	27907	48	8	0.172	0.0133333	1	Day 21 Cecum	2	21
117.994	3	173881	233	9	0.134	0.0133333	1	Day 21 Cecum	2	21
117.994	0	129000	129	10	0.1	0.0133333	1	Day 21 Cecum	2	21
117.994	0	12359.6	11	1	0.089	0.0133333	1	Day 21 Colon	2	21
62222.2	28	42222.2	19	2	0.045	1	1	Day 21 Colon	2	21
507.937	24	117.994	9	3	0.063	0.0133333	0.0133333	Day 21 Colon	2	21
549.02	21	2039.22	26	4	0.051	0.0133333	0.04	Day 21 Colon	2	21
33333.3	15	355.556	12	5	0.045	1	0.0133333	Day 21 Colon	2	21
117.994	0	925.373	31	6	0.134	0.0133333	0.04	Day 21 Colon	2	21
117.994	0	1220.34	18	7	0.059	0.0133333	0.04	Day 21 Colon	2	21
117.994	0	203125	130	8	0.064	0.0133333	1	Day 21 Colon	2	21
117.994	0	244828	213	9	0.087	0.0133333	1	Day 21 Colon	2	21
117.994	0	321538	209	10	0.065	0.0133333	1	Day 21 Colon	2	21
